# Spatial transcriptomic analysis of childhood ependymoma implicates unresolved wound healing as a driver of tumor progression

**DOI:** 10.1101/2022.03.29.486280

**Authors:** Rui Fu, Gregory A. Norris, Nicholas Willard, Andrea M. Griesinger, Kent A. Riemondy, Vladimir Amani, Enrique Grimaldo, Faith Harris, Todd C. Hankinson, Siddhartha Mitra, Timothy A. Ritzmann, Richard R. Grundy, Nicholas K. Foreman, Andrew M. Donson

## Abstract

Childhood ependymoma (EPN) is a brain tumor that has seen limited improvements in outcome over past decades. The underlying cellular components of EPN have recently been revealed by single cell RNA-sequencing (scRNAseq), providing biological insights. Here we use spatial transcriptomics to comprehensively chart gene expression across the cellular landscape of posterior fossa subgroup A (PFA) EPN, the commonest and most deadly EPN variant, providing novel resolution of cellular heterogeneity and cellular interaction. We reveal that PFA are comprised of epithelial and mesenchymal histological zones each containing a diversity of cellular states. These include co-existing and spatially distinct undifferentiated progenitor-like clusters - a quiescent mesenchymal zone population, and a second highly mitotic progenitor population that is restricted to hypercellular epithelial zones. We show that myeloid cell interaction is the leading cause of mesenchymal transition in PFA, occurring in zones spatially distinct from hypoxia-induced mesenchymal transition, and these distinct EMT-initiating processes were replicated in in-vitro models of PFA. Collectively, our transcriptomic and functional analyses mirror the processes of normal wound healing where PFA mesenchymal and epithelial zones interact with immune subpopulations in cycle of persistent tissue damage response and mitogenic re-epithelialization signals. Spatial transcriptomics advances our understanding of PFA biology, implicating a “wound that will not heal” process as a driver of tumor progression, a new concept that could provide novel targets for effective therapeutic intervention.

**Significance:** Spatial transcriptomic analysis of the ependymoma tumor microenvironment identifies novel cell populations and interactions, implicating unresolved wound healing as a clinically actionable driver of tumor progression in this refractory childhood brain tumor.
