## Supplementary Table 1 for "Spatial transcriptomic analysis of childhood ependymoma implicates unresolved wound healing as a driver of tumor progression"

### Sheet: PFA ST sample details
Sample ID	Age at time of Sx (yr)	sex	WHO grade	methylation subtype	methylation classifier score	Gain of chromosome 1q
459-1	0.5	F	III	PFA-1e	0.988022
459-2	5	F	III	PFA-1d	0.421786
723-1	2	M	II	PFA-1f	0.994106
723-2	6	M	III	PFA-1c	0.89067
727-1	2	F	II	PFA-2a	0.928714
812-1	0.9	M	III	PFA-1a	0.888319
821-1	0.6	M	III	PFA-1e	0.992572
848-1	1.9	F	III	PFA-1d	0.658335
928-1	3	M	III	PFA-1b	0.995639
928-2	5	M	III	PFA-1d	0.937721	yes
1101-1	2	M	III	PFA-2a	0.999994
1239-1	1.9	M	III	PFA-1e	0.958692
1269-1	6	M	II	PFA-1b	0.836062	yes
1513-1	0.9	M	III	PFA-1e	0.999
